# Caecilians maintain a functional long-wavelength-sensitive cone opsin gene despite signatures of relaxed selection and more than 200 million years of fossoriality

**DOI:** 10.1101/2025.02.07.636964

**Authors:** María José Navarrete Méndez, Sina S. Amini, Juan Carlos Santos, Jacob Saal, Marvalee H. Wake, Santiago R. Ron, Rebecca D. Tarvin

## Abstract

Vision is tuned to animals’ ecologies, evolving in response to specific light environments and visual needs. Transitions to fossorial lifestyles impose strong selective pressures favoring adaptations for underground life, such as increased skull ossification and reduced eye protrusion. Fossoriality may simultaneously relax constraints on vision leading to diminished visual capabilities. Caecilians (Gymnophiona)—specialized, fossorial amphibians—possess reduced eyes covered by skin or bone. For years, these traits, along with the presence of a single photoreceptor expressing one functional opsin gene, have been interpreted as evidence of limited vision, including an inability to focus or perceive color. Our results challenge these assumptions: we identified the long-wavelength-sensitive (*LWS*) opsin gene in 13 species of caecilians spanning 8 of 10 recognized families. Molecular evidence indicates that *LWS* is intact and transcribed in the eye of at least one species (*Caecilia orientalis*). However, the specific photoreceptor type expressing *LWS* remains uncertain, as our survey of cone phototransduction genes revealed a mosaic of losses, and anatomical observations from five families did not conclusively identify cone-like cells, though they revealed highly organized retinae even in families with vestigial eyes. Altogether, our results suggest that vision in caecilians may be underestimated and the role of light perception in their ecology is possible.

**TEASER TEXT:** The colonization of low-light environments exerts selective pressure to enhance non-visual senses while relaxing selection on vision, often leading to opsin gene loss. We present compelling evidence for the retention of a cone opsin gene (*LWS*) in caecilians—a fossorial amphibian lineage with a 200-million-year history of burrowing and reduced eyes. Despite signs of relaxed selection, *LWS* appears functional, echoing patterns in other low-light-adapted vertebrates. Additionally, the loss of key cone phototransduction genes and absence of clear cone cells raises the possibility of *LWS* expression in rods or a functional change in its use. Our study provides an evolutionary framework for investigating *LWS* retention in fossorial vertebrates.
