## Supplementary material for "Caecilians maintain a functional long-wavelength-sensitive cone opsin gene despite signatures of relaxed selection and more than 200 million years of fossoriality": FileS1_HYPHY_summary

### Sheet: BUSTED
LWS_no foreground
Based on the likelihood ratio test, there is no evidence of episodic diversifying selection in this dataset (p=0.5000
Model	Log (L)	AIC-c	Params.	Rate distribution	Rate plot
Unconstrained model	−10837.4	21856.3	90	Tested ω
				0.02002 (0.19812%) 0.01998 (88.492%) 1.000 (11.310%)
				Mean = 0.1308, CoV = 2.373
Unconstrained model				Background ω
				0.04969 (33.398%) 0.03801 (65.014%) 3.188 (1.5886%)
				Mean = 0.09195, CoV = 4.278
Unconstrained model				Synonymous rates
				0.6017 (68.464%) 1.319 (30.503%) 17.99 (1.0329%)
				Mean = 1.000, CoV = 1.767
Constrained model	−21008.3	42559.9	270	Tested ω
				0.01261 (87.483%) 0.01796 (2.0234%) 1.000 (10.494%)
				Mean = 0.1163, CoV = 2.601
Constrained model				Synonymous rates
				0.2015 (23.910%) 0.7967 (53.245%) 2.310 (22.845%)
				Mean = 1.000, CoV = 0.7525
LWS_caecilians foreground
Based on the likelihood ratio test, there is no evidence of episodic diversifying selection in this dataset (p=0.08123)
Model	Log (L)	AIC-c	Params.	Rate distribution	Rate plot
Unconstrained model	−10845.5	21862.2	85	Tested ω
				0.04567 (31.706%) 0.04039 (65.836%) 2.189 (2.4587%)
				Mean = 0.09488, CoV = 3.504
Unconstrained model				Synonymous rates
				0.6061 (67.337%) 1.335 (31.493%) 14.65 (1.1694%)
				Mean = 1.000, CoV = 1.523
Constrained model	−10847.3	21863.8	84	Tested ω
				0.02751 (0.0000%) 0.02885 (94.044%) 1.000 (5.9556%)
				Mean = 0.08668, CoV = 2.651
Constrained model				Synonymous rates
				0.5859 (66.492%) 1.310 (32.197%) 14.39 (1.3112%)
				Mean = 1.000, CoV = 1.580
RH1_no foreground
Based on the likelihood ratio test, there is no evidence of episodic diversifying selection in this dataset (p=0.05851).
Model	Log (L)	AIC-c	Params.	Rate distribution	Rate plot
Unconstrained model	−9395.68	18954.6	81	Tested ω
				0.03325 (75.858%) 0.1030 (22.683%) 3.146 (1.4582%)
				Mean = 0.09446, CoV = 3.942
Unconstrained model				Synonymous rates
				0.3402 (34.018%) 1.062 (57.767%) 3.294 (8.2148%)
				Mean = 1.000, CoV = 0.7633
Constrained model	−9397.83	18956.9	80	Tested ω
				0.02258 (71.162%) 0.04550 (22.953%) 1.000 (5.8853%)
				Mean = 0.08537, CoV = 2.682
Constrained model				Synonymous rates
				0.3548 (36.371%) 1.090 (56.097%) 3.446 (7.5322%)
				Mean = 1.000, CoV = 0.7788
RH1_caecilians foreground
Based on the likelihood ratio test, there is evidence of episodic diversifying selection in this dataset (p=4.733e-9).
Model	Log (L)	AIC-c	Params.	Rate distribution	Rate plot
Unconstrained model	−23510.3	47521.5	249	Tested ω
				0.05511 (95.472%) 0.5702 (3.9110%) 8.163 (0.61739%)
				Mean = 0.1253, CoV = 5.118
Unconstrained model				Synonymous rates
				0.4620 (32.992%) 0.9842 (56.155%) 2.717 (10.853%)
				Mean = 1.000, CoV = 0.6447
Constrained model	−23528.7	47556.4	248	Tested ω
				0.03368 (92.813%) 1.000 (1.4242%) 1.000 (5.7626%)
				Mean = 0.1031, CoV = 2.420
Constrained model				Synonymous rates
				0.6328 (67.322%) 1.456 (28.720%) 3.934 (3.9579%)
				Mean = 1.000, CoV = 0.7009

### Sheet: LWS-FUBAR
Site	Partition	&alpha;	&beta;	&beta;-&alpha;	Prob[&alpha;>&beta;]	Prob[&alpha;<&beta;]	BayesFactor[&alpha;<&beta;]
1	1	3.079	0.034	-3.045	0.984	0.009	0.041
2	1	2.821	0.027	-2.794	1	0	0
3	1	2.423	2.287	-0.136	0.296	0.201	1.087
4	1	2.347	2.667	0.32	0.093	0.253	1.467
5	1	2.859	1.095	-1.764	0.577	0.362	2.454
6	1	2.416	0.429	-1.988	0.973	0.018	0.079
7	1	2.887	0.465	-2.422	0.99	0.007	0.029
8	1	3.142	0.485	-2.657	0.999	0.001	0.002
9	1	2.815	2.552	-0.263	0.182	0.05	0.23
10	1	2.215	0.827	-1.388	0.868	0.096	0.46
11	1	3.292	0.971	-2.321	0.992	0.001	0.004
12	1	3.369	0.249	-3.119	1	0	0
13	1	2.66	0.779	-1.88	0.979	0.011	0.046
14	1	3.702	0.27	-3.432	1	0	0
15	1	4.832	1.018	-3.814	0.988	0.001	0.003
16	1	4.388	1.053	-3.335	0.985	0.003	0.014
17	1	3.22	0.431	-2.789	0.998	0.001	0.004
18	1	2.149	0.784	-1.365	0.859	0.103	0.499
19	1	1.536	0.644	-0.892	0.556	0.393	2.802
20	1	2.709	0.499	-2.21	0.817	0.151	0.771
21	1	4.667	0.426	-4.241	0.999	0	0.002
22	1	2.999	1.033	-1.965	0.91	0.059	0.269
23	1	2.915	0.214	-2.701	1	0	0.001
24	1	2.611	0.031	-2.58	0.999	0	0.002
25	1	6.051	0.311	-5.74	1	0	0
26	1	1.265	0.293	-0.971	0.9	0.072	0.338
27	1	6.238	0.263	-5.975	1	0	0
28	1	3.287	1.565	-1.722	0.771	0.002	0.009
29	1	2.6	0.033	-2.567	0.999	0.001	0.003
30	1	2.763	1.04	-1.723	0.973	0.01	0.043
31	1	2.843	0.032	-2.811	1	0	0
32	1	2.813	0.025	-2.788	1	0	0
33	1	2.813	0.026	-2.787	1	0	0
34	1	0.779	0.815	0.035	0.332	0.593	6.306
35	1	2.211	0.044	-2.167	0.994	0.004	0.016
36	1	0.892	0.287	-0.604	0.817	0.136	0.683
37	1	2.987	0.027	-2.96	1	0	0
38	1	2.98	0.034	-2.946	1	0	0
39	1	1.953	0.076	-1.877	0.987	0.008	0.037
40	1	2.797	0.022	-2.775	1	0	0
41	1	1.839	0.061	-1.777	0.987	0.008	0.036
42	1	1.404	0.277	-1.127	0.885	0.086	0.406
43	1	2.791	0.036	-2.755	1	0	0
44	1	1.392	0.065	-1.328	0.984	0.009	0.041
45	1	2.741	0.027	-2.714	1	0	0.001
46	1	2.23	0.056	-2.174	0.991	0.006	0.027
47	1	2.943	0.023	-2.92	1	0	0
48	1	2.729	0.028	-2.701	1	0	0.001
49	1	3.078	0.031	-3.047	1	0	0
50	1	2.549	0.029	-2.52	0.999	0	0.002
51	1	2.804	0.046	-2.759	1	0	0
52	1	3.224	0.073	-3.151	0.965	0.026	0.114
53	1	0.885	0.5	-0.385	0.702	0.236	1.335
54	1	2.251	0.055	-2.196	0.991	0.006	0.026
55	1	2.348	0.23	-2.118	0.984	0.011	0.046
56	1	2.35	1.584	-0.767	0.616	0.178	0.938
57	1	2.891	0.215	-2.676	1	0	0.001
58	1	2.829	0.414	-2.415	0.996	0.002	0.008
59	1	2.672	1.043	-1.629	0.945	0.028	0.124
60	1	3.224	0.073	-3.151	0.965	0.026	0.114
61	1	3.079	0.034	-3.045	0.984	0.009	0.041
62	1	3.476	1.259	-2.216	0.919	0.005	0.021
63	1	2.847	0.027	-2.82	1	0	0
64	1	3.126	0.036	-3.089	1	0	0
65	1	2.831	0.03	-2.801	1	0	0
66	1	11.194	6.667	-4.528	0.388	0.064	0.295
67	1	2.891	0.027	-2.864	1	0	0
68	1	2.837	0.027	-2.81	1	0	0
69	1	2.681	1.498	-1.184	0.749	0.054	0.246
70	1	4.383	0.046	-4.337	1	0	0
71	1	2.8	0.025	-2.775	1	0	0
72	1	2.09	0.049	-2.041	0.992	0.005	0.021
73	1	5.574	0.083	-5.491	1	0	0
74	1	2.792	0.036	-2.756	1	0	0
75	1	2.824	0.031	-2.794	1	0	0
76	1	2.568	0.79	-1.778	0.945	0.034	0.153
77	1	2.979	0.964	-2.016	0.981	0.007	0.029
78	1	2.773	0.028	-2.745	1	0	0
79	1	2.757	0.026	-2.731	1	0	0
80	1	2.027	2.078	0.05	0.345	0.404	2.936
81	1	3.059	0.029	-3.03	1	0	0
82	1	2.724	0.029	-2.695	0.999	0	0.001
83	1	2.859	0.029	-2.83	1	0	0.001
84	1	2.881	0.03	-2.85	1	0	0.001
85	1	2.594	0.037	-2.558	0.999	0.001	0.002
86	1	2.835	0.043	-2.792	1	0	0
87	1	2.856	0.022	-2.834	1	0	0
88	1	2.743	0.023	-2.72	1	0	0
89	1	2.755	0.04	-2.715	1	0	0.001
90	1	2.266	0.042	-2.224	0.995	0.003	0.014
91	1	3.224	0.073	-3.151	0.965	0.026	0.114
92	1	2.796	0.027	-2.769	1	0	0
93	1	2.95	0.37	-2.581	0.999	0	0.002
94	1	5.717	0.553	-5.164	0.996	0.002	0.009
95	1	2.872	0.025	-2.847	1	0	0
96	1	2.82	0.305	-2.515	0.999	0	0.001
97	1	2.808	0.027	-2.781	1	0	0
98	1	1.234	0.616	-0.618	0.745	0.194	1.04
99	1	2.549	0.239	-2.31	0.995	0.003	0.014
100	1	3.171	0.031	-3.14	1	0	0
101	1	3.161	0.437	-2.724	0.999	0	0.001
102	1	2.53	0.312	-2.218	0.988	0.008	0.035
103	1	1.276	0.093	-1.184	0.873	0.086	0.407
104	1	2.966	0.027	-2.94	1	0	0
105	1	2.813	1.199	-1.614	0.909	0.021	0.093
106	1	2.836	0.026	-2.81	1	0	0
107	1	2.741	0.029	-2.712	1	0	0.001
108	1	2.93	0.028	-2.902	1	0	0
109	1	0.603	0.787	0.185	0.257	0.672	8.85
110	1	2.8	0.027	-2.773	1	0	0
111	1	1.835	0.063	-1.772	0.986	0.009	0.039
112	1	2.914	0.257	-2.657	0.999	0.001	0.003
113	1	2.512	1.37	-1.142	0.761	0.104	0.504
114	1	2.826	0.026	-2.8	1	0	0
115	1	3.168	0.038	-3.13	1	0	0
116	1	2.819	0.654	-2.165	0.981	0.011	0.05
117	1	1.069	0.452	-0.617	0.783	0.167	0.868
118	1	2.672	0.04	-2.632	0.999	0	0.002
119	1	2.18	0.059	-2.122	0.99	0.007	0.03
120	1	3.049	0.029	-3.021	1	0	0
121	1	1.281	0.684	-0.597	0.667	0.271	1.605
122	1	2.784	0.028	-2.756	1	0	0
123	1	2.884	0.036	-2.848	1	0	0
124	1	3.056	0.024	-3.031	1	0	0
125	1	3.562	0.033	-3.529	1	0	0
126	1	2.821	0.548	-2.274	0.998	0.001	0.004
127	1	2.761	0.035	-2.726	1	0	0.001
128	1	7.955	0.942	-7.013	0.993	0	0
129	1	2.77	0.869	-1.901	0.978	0.012	0.051
130	1	2.938	0.029	-2.91	1	0	0
131	1	2.997	0.038	-2.959	1	0	0
132	1	2.951	0.513	-2.438	0.978	0.014	0.063
133	1	2.875	0.025	-2.85	1	0	0
134	1	2.839	0.03	-2.809	1	0	0
135	1	2.654	0.267	-2.386	0.995	0.003	0.013
136	1	4.722	1.631	-3.09	0.815	0.001	0.003
137	1	2.899	0.033	-2.866	1	0	0
138	1	1.983	0.076	-1.907	0.987	0.009	0.038
139	1	1.78	0.063	-1.716	0.986	0.009	0.039
140	1	5.87	0.433	-5.437	1	0	0
141	1	2.51	1.399	-1.11	0.75	0.095	0.453
142	1	2.812	0.026	-2.786	1	0	0
143	1	3.224	0.073	-3.151	0.965	0.026	0.114
144	1	2.839	0.028	-2.812	1	0	0
145	1	3.054	0.04	-3.014	1	0	0
146	1	3.295	0.033	-3.262	1	0	0
147	1	3.033	0.714	-2.319	0.993	0.003	0.014
148	1	1.043	0.293	-0.75	0.882	0.085	0.404
149	1	2.575	0.035	-2.54	0.999	0.001	0.003
150	1	3.224	0.073	-3.151	0.965	0.026	0.114
151	1	2.023	0.052	-1.971	0.984	0.01	0.045
152	1	2.545	0.043	-2.502	0.997	0.002	0.007
153	1	3.224	0.073	-3.151	0.965	0.026	0.114
154	1	2.728	0.029	-2.699	1	0	0.001
155	1	2.85	0.031	-2.819	1	0	0
156	1	2.44	0.493	-1.947	0.974	0.016	0.07
157	1	2.239	0.057	-2.182	0.99	0.006	0.028
158	1	3.285	0.229	-3.057	0.999	0.001	0.003
159	1	2.876	0.022	-2.854	1	0	0
160	1	2.686	0.03	-2.656	1	0	0.001
161	1	2.799	0.036	-2.763	1	0	0
162	1	1.419	0.072	-1.347	0.966	0.022	0.097
163	1	2.852	0.026	-2.826	1	0	0
164	1	3.289	0.034	-3.255	1	0	0
165	1	1.057	0.091	-0.965	0.945	0.036	0.162
166	1	1.932	0.059	-1.873	0.988	0.008	0.033
167	1	3.097	0.563	-2.534	0.998	0.001	0.003
168	1	4.42	0.238	-4.182	1	0	0
169	1	2.703	0.316	-2.387	0.997	0.002	0.007
170	1	2.472	0.039	-2.433	0.998	0.001	0.004
171	1	1.914	2.828	0.914	0.017	0.479	3.972
172	1	2.74	1.529	-1.21	0.749	0.032	0.142
173	1	2.878	0.036	-2.843	1	0	0
174	1	2.771	0.026	-2.746	1	0	0
175	1	3.825	0.978	-2.847	0.988	0.002	0.009
176	1	2.189	0.047	-2.142	0.993	0.005	0.02
177	1	3.269	0.857	-2.412	0.996	0.001	0.005
178	1	3.224	0.073	-3.151	0.965	0.026	0.114
179	1	1.899	2.954	1.054	0.018	0.479	3.975
180	1	3.47	0.384	-3.086	0.805	0.165	0.854
181	1	3.203	1.165	-2.037	0.949	0.001	0.004
182	1	13.273	0.738	-12.534	1	0	0
183	1	2.925	3.333	0.407	0.031	0.132	0.657
184	1	3.224	0.073	-3.151	0.965	0.026	0.114
185	1	2.703	0.036	-2.667	0.999	0	0.002
186	1	0.609	0.477	-0.132	0.558	0.369	2.529
187	1	2.852	0.022	-2.83	1	0	0
188	1	2.826	0.021	-2.804	1	0	0
189	1	2.754	0.917	-1.837	0.941	0.04	0.18
190	1	2.824	0.027	-2.797	1	0	0
191	1	2.748	0.037	-2.711	1	0	0.001
192	1	3.224	0.073	-3.151	0.965	0.026	0.114
193	1	1.443	0.077	-1.366	0.963	0.025	0.109
194	1	3.074	0.033	-3.04	1	0	0
195	1	3.333	0.726	-2.607	0.988	0.006	0.028
196	1	3.224	0.073	-3.151	0.965	0.026	0.114
197	1	1.276	0.068	-1.208	0.982	0.011	0.049
198	1	1.152	0.072	-1.08	0.962	0.024	0.104
199	1	2.741	0.037	-2.704	1	0	0.001
200	1	2.648	0.045	-2.604	0.998	0.001	0.004
201	1	1.285	0.089	-1.196	0.877	0.082	0.388
202	1	2.203	0.045	-2.158	0.996	0.002	0.011
203	1	2.968	0.03	-2.938	1	0	0
204	1	1.841	0.076	-1.765	0.981	0.013	0.056
205	1	1.242	0.112	-1.13	0.958	0.029	0.13
206	1	2.063	0.044	-2.019	0.996	0.002	0.01
207	1	1.07	0.093	-0.977	0.944	0.037	0.167
208	1	2.527	0.042	-2.485	0.998	0.002	0.007
209	1	2.764	0.028	-2.737	1	0	0.001
210	1	2.746	0.029	-2.717	1	0	0.001
211	1	3.306	0.046	-3.26	1	0	0
212	1	1.523	0.94	-0.583	0.579	0.345	2.28
213	1	2.633	1.225	-1.408	0.869	0.048	0.217
214	1	2.797	0.028	-2.768	1	0	0.001
215	1	3.923	0.357	-3.566	1	0	0
216	1	2.795	0.037	-2.758	1	0	0
217	1	3.219	1.004	-2.215	0.988	0.001	0.003
218	1	2.675	0.04	-2.635	0.998	0.001	0.006
219	1	2.899	0.029	-2.87	1	0	0
220	1	1.543	0.32	-1.223	0.905	0.069	0.323
221	1	3.079	0.034	-3.045	0.984	0.009	0.041
222	1	5.871	0.855	-5.016	0.969	0.022	0.099
223	1	3.441	0.886	-2.555	0.994	0.001	0.005
224	1	2.946	0.027	-2.919	1	0	0
225	1	3.079	0.034	-3.045	0.984	0.009	0.041
226	1	2.92	3.384	0.464	0.025	0.141	0.712
227	1	4.708	0.053	-4.655	1	0	0
228	1	2.773	0.035	-2.739	1	0	0.001
229	1	12.512	0.131	-12.381	1	0	0
230	1	15.372	0.604	-14.768	1	0	0
231	1	3.255	1.138	-2.118	0.955	0.004	0.016
232	1	2.886	0.022	-2.863	1	0	0
233	1	2.844	0.032	-2.812	1	0	0
234	1	2.668	1.239	-1.428	0.872	0.04	0.181
235	1	1.85	0.894	-0.956	0.747	0.192	1.025
236	1	2.828	0.026	-2.802	1	0	0
237	1	2.556	1.499	-1.057	0.723	0.13	0.646
238	1	4.251	0.66	-3.591	0.999	0	0
239	1	3.165	0.282	-2.883	0.998	0.001	0.004
240	1	2.635	0.039	-2.596	0.998	0.001	0.004
241	1	3.713	0.817	-2.896	0.997	0.001	0.005
242	1	24.486	1.906	-22.581	0.973	0	0.001
243	1	2.917	0.26	-2.657	0.999	0	0.001
244	1	3.224	0.073	-3.151	0.965	0.026	0.114
245	1	7.242	0.817	-6.425	0.827	0.148	0.751
246	1	2.155	0.256	-1.899	0.98	0.013	0.056
247	1	2.827	0.026	-2.801	1	0	0
248	1	2.797	0.041	-2.757	1	0	0
249	1	0.631	0.501	-0.13	0.459	0.481	4.009
250	1	3.29	0.039	-3.25	1	0	0
251	1	2.862	0.027	-2.835	1	0	0
252	1	4.641	1.102	-3.538	0.955	0.012	0.052
253	1	1.976	0.316	-1.659	0.94	0.044	0.199
254	1	2.857	0.035	-2.822	1	0	0.001
255	1	3.32	0.035	-3.285	1	0	0
256	1	3.07	0.032	-3.038	1	0	0
257	1	2.855	0.032	-2.823	1	0	0
258	1	2.024	0.052	-1.972	0.984	0.01	0.045
259	1	2.849	0.028	-2.821	1	0	0
260	1	2.871	0.025	-2.846	1	0	0
261	1	2.879	0.036	-2.844	1	0	0.001
262	1	3.97	0.042	-3.928	1	0	0
263	1	1.93	0.06	-1.87	0.992	0.005	0.022
264	1	2.842	0.031	-2.812	1	0	0.001
265	1	3.648	0.347	-3.301	1	0	0
266	1	3.005	0.031	-2.974	1	0	0
267	1	3.209	0.038	-3.171	1	0	0
268	1	2.12	0.053	-2.068	0.994	0.004	0.016
269	1	6.076	0.089	-5.987	1	0	0
270	1	3.079	0.034	-3.045	0.984	0.009	0.041
271	1	2.836	0.03	-2.806	1	0	0
272	1	2.684	0.035	-2.649	0.999	0	0.002
273	1	2.719	0.034	-2.686	0.999	0	0.001
274	1	3.079	0.034	-3.045	0.984	0.009	0.041
275	1	1.834	0.263	-1.571	0.962	0.026	0.116
276	1	3.272	2.518	-0.754	0.223	0.306	1.908
277	1	2.796	0.027	-2.769	1	0	0
278	1	2.1	0.062	-2.038	0.988	0.008	0.035
279	1	2.472	1.041	-1.431	0.883	0.073	0.341
280	1	2.303	0.629	-1.674	0.927	0.052	0.235
281	1	2.628	0.04	-2.588	0.998	0.001	0.005
282	1	3.224	0.073	-3.151	0.965	0.026	0.114
283	1	2.796	0.037	-2.758	1	0	0
284	1	2.804	0.022	-2.783	1	0	0
285	1	4.439	0.054	-4.384	1	0	0
286	1	2.949	0.026	-2.922	1	0	0
287	1	1.901	0.771	-1.13	0.82	0.134	0.669
288	1	2.461	0.038	-2.423	0.998	0.001	0.006
289	1	2.166	0.257	-1.91	0.981	0.012	0.054
290	1	2.909	0.034	-2.875	1	0	0
291	1	2.61	0.033	-2.577	0.999	0.001	0.003
292	1	1.291	0.296	-0.995	0.925	0.053	0.24
293	1	2.409	0.446	-1.964	0.978	0.014	0.061
294	1	2.509	0.982	-1.527	0.914	0.053	0.241
295	1	3.184	0.599	-2.585	0.982	0.012	0.051
296	1	2.824	0.021	-2.802	1	0	0
297	1	2.793	0.035	-2.758	1	0	0
298	1	3.261	0.274	-2.987	0.998	0.001	0.005
299	1	2.426	0.952	-1.475	0.897	0.068	0.314
300	1	3.042	0.028	-3.014	1	0	0
301	1	2.845	0.023	-2.822	1	0	0
302	1	3.176	0.027	-3.149	1	0	0
303	1	2.511	0.052	-2.459	0.998	0.002	0.007
304	1	2.377	0.847	-1.53	0.925	0.047	0.215
305	1	2.872	0.027	-2.845	1	0	0
306	1	2.514	0.269	-2.245	0.992	0.005	0.021
307	1	5.093	1.048	-4.045	0.976	0	0
308	1	1.877	0.049	-1.827	0.995	0.003	0.013
309	1	2.748	0.029	-2.719	1	0	0
310	1	3.663	1.012	-2.65	0.972	0.009	0.039
311	1	2.562	0.034	-2.528	0.999	0.001	0.004
312	1	2.118	0.052	-2.066	0.994	0.004	0.016
313	1	2.652	0.034	-2.618	0.998	0.001	0.005
314	1	1.337	0.291	-1.046	0.906	0.068	0.313
315	1	1.372	0.082	-1.29	0.976	0.016	0.07
316	1	2.574	0.032	-2.542	0.999	0.001	0.002
317	1	1.725	0.065	-1.66	0.985	0.01	0.042
318	1	2.104	0.062	-2.042	0.988	0.008	0.035
319	1	2.651	0.029	-2.621	0.999	0	0.002
320	1	2.848	0.022	-2.826	1	0	0
321	1	2.934	1.048	-1.885	0.977	0.006	0.027
322	1	2.886	0.026	-2.86	1	0	0
323	1	2.926	0.033	-2.893	1	0	0
324	1	3.172	0.037	-3.135	1	0	0
325	1	2.897	0.027	-2.87	1	0	0
326	1	3.079	0.034	-3.045	0.984	0.009	0.041
327	1	1.419	0.072	-1.347	0.966	0.022	0.097
328	1	2.903	0.031	-2.873	1	0	0
329	1	1.247	0.106	-1.141	0.86	0.099	0.474
330	1	2.175	0.048	-2.127	0.993	0.005	0.02
331	1	2.818	0.031	-2.788	1	0	0
332	1	2.622	0.03	-2.591	0.999	0.001	0.003
333	1	2.64	0.516	-2.124	0.976	0.016	0.07
334	1	3.2	0.031	-3.169	1	0	0
335	1	3.802	0.731	-3.071	0.995	0.002	0.008
336	1	3.321	0.037	-3.284	1	0	0
337	1	2.137	0.28	-1.856	0.981	0.012	0.052
338	1	2.72	0.029	-2.691	1	0	0.001
339	1	2.896	0.036	-2.859	1	0	0
340	1	2.793	0.23	-2.563	0.994	0.004	0.017
341	1	2.981	0.244	-2.737	0.994	0.004	0.016
342	1	2.77	0.031	-2.738	1	0	0
343	1	3.682	0.239	-3.443	1	0	0.001
344	1	1.052	0.094	-0.958	0.943	0.038	0.17
345	1	2.793	0.037	-2.756	1	0	0
346	1	2.938	0.03	-2.908	1	0	0
347	1	2.796	0.027	-2.769	1	0	0.001
348	1	2.817	1.115	-1.702	0.951	0.006	0.026
349	1	2.265	0.047	-2.218	0.996	0.003	0.011
350	1	0.831	0.82	-0.011	0.381	0.53	4.872
351	1	3.226	1.623	-1.603	0.743	0.003	0.012
352	1	3.922	2.212	-1.71	0.776	0.188	1
353	1	2.804	0.027	-2.777	1	0	0
354	1	3.022	0.04	-2.982	1	0	0
355	1	2.729	0.027	-2.702	1	0	0
356	1	2.749	0.031	-2.719	0.999	0.001	0.002
357	1	2.886	0.491	-2.395	0.993	0.004	0.018
358	1	2.934	0.03	-2.904	1	0	0
359	1	6.202	0.317	-5.884	1	0	0
360	1	3.13	0.263	-2.867	1	0	0
361	1	1.467	0.078	-1.388	0.978	0.014	0.063
362	1	2.716	0.027	-2.689	1	0	0.001
363	1	3.815	0.046	-3.768	1	0	0
364	1	13.943	0.353	-13.59	1	0	0
365	1	2.742	0.033	-2.709	1	0	0.001
366	1	2.71	0.282	-2.429	0.997	0.001	0.006
367	1	1.3	0.067	-1.232	0.982	0.011	0.047
368	1	0.895	0.317	-0.578	0.851	0.11	0.534

### Sheet: RH1-FUBAR
Site	Partition	&alpha;	&beta;	&beta;-&alpha;	Prob[&alpha;>&beta;]	Prob[&alpha;<&beta;]	BayesFactor[&alpha;<&beta;]
1	1	3.544	0.047	-3.496	0.968	0.02	0.078
2	1	3.984	0.038	-3.946	1	0	0
3	1	1.542	0.104	-1.438	0.966	0.024	0.095
4	1	0.891	0.11	-0.782	0.926	0.05	0.202
5	1	2.084	0.064	-2.02	0.977	0.016	0.061
6	1	2.725	0.033	-2.691	0.999	0	0.001
7	1	3.418	0.81	-2.608	0.987	0.005	0.02
8	1	2.487	0.042	-2.445	0.996	0.002	0.009
9	1	2.149	0.062	-2.087	0.987	0.009	0.034
10	1	2.073	0.08	-1.993	0.98	0.014	0.054
11	1	4.585	2.312	-2.273	0.551	0.011	0.043
12	1	1.192	0.086	-1.106	0.951	0.032	0.126
13	1	1.975	0.476	-1.499	0.638	0.314	1.754
14	1	1.849	0.076	-1.774	0.98	0.013	0.052
15	1	2.559	0.042	-2.517	0.995	0.003	0.013
16	1	4.891	0.049	-4.843	1	0	0
17	1	0.32	0.362	0.042	0.379	0.543	4.552
18	1	3.328	0.035	-3.293	1	0	0
19	1	3.429	0.592	-2.837	0.986	0.008	0.03
20	1	2.868	0.033	-2.835	1	0	0.001
21	1	2.01	0.088	-1.922	0.982	0.012	0.047
22	1	6	0.51	-5.49	0.995	0.003	0.013
23	1	3.427	0.026	-3.401	1	0	0
24	1	2.388	0.344	-2.044	0.969	0.021	0.083
25	1	5.151	0.731	-4.42	0.989	0.006	0.022
26	1	2.656	0.057	-2.6	0.993	0.005	0.02
27	1	2.279	0.042	-2.237	0.996	0.002	0.009
28	1	4.843	0.059	-4.784	1	0	0
29	1	2.928	0.041	-2.887	0.999	0	0.002
30	1	3.808	0.05	-3.758	1	0	0.001
31	1	2.926	0.041	-2.885	1	0	0
32	1	2.638	0.032	-2.606	0.999	0.001	0.003
33	1	7.409	0.571	-6.838	0.999	0.001	0.002
34	1	1.007	0.321	-0.686	0.868	0.096	0.409
35	1	3.682	0.088	-3.594	0.946	0.039	0.157
36	1	6.312	0.877	-5.435	0.994	0.001	0.005
37	1	5.085	0.854	-4.231	0.984	0.002	0.009
38	1	7.742	0.387	-7.355	1	0	0
39	1	3.341	2.929	-0.411	0.133	0.048	0.195
40	1	5.94	0.088	-5.852	1	0	0
41	1	5.945	0.724	-5.222	0.999	0	0
42	1	4.369	0.04	-4.329	1	0	0
43	1	1.788	0.099	-1.689	0.954	0.033	0.133
44	1	3.544	0.047	-3.496	0.968	0.02	0.078
45	1	1.671	0.086	-1.585	0.96	0.028	0.111
46	1	5.075	0.445	-4.63	0.999	0	0
47	1	6.819	0.408	-6.411	1	0	0
48	1	5.626	0.057	-5.569	1	0	0
49	1	4.938	0.965	-3.974	0.979	0.001	0.003
50	1	3.854	0.329	-3.525	1	0	0
51	1	5.755	0.064	-5.691	1	0	0
52	1	3.072	1.094	-1.978	0.828	0.089	0.374
53	1	5.856	0.047	-5.809	1	0	0
54	1	0.419	0.553	0.134	0.312	0.628	6.479
55	1	3.15	0.034	-3.116	0.999	0.001	0.002
56	1	2.567	0.046	-2.52	0.994	0.004	0.015
57	1	4.162	0.776	-3.385	0.974	0.013	0.052
58	1	2.756	0.029	-2.727	0.999	0	0.001
59	1	3.195	0.045	-3.15	1	0	0
60	1	4.661	0.653	-4.009	0.994	0.002	0.006
61	1	2.483	0.05	-2.433	0.995	0.003	0.012
62	1	3.091	0.027	-3.064	1	0	0
63	1	0.43	0.542	0.111	0.328	0.611	6.026
64	1	4.937	0.06	-4.877	1	0	0
65	1	1.865	0.064	-1.801	0.975	0.017	0.066
66	1	2.371	0.055	-2.317	0.985	0.01	0.04
67	1	8.714	0.081	-8.633	1	0	0
68	1	2.743	0.032	-2.711	0.999	0.001	0.002
69	1	3.036	0.034	-3.002	1	0	0
70	1	1.678	0.074	-1.604	0.981	0.013	0.05
71	1	1.993	0.054	-1.939	0.989	0.007	0.027
72	1	2.608	0.052	-2.556	0.997	0.002	0.006
73	1	3.353	0.033	-3.32	1	0	0
74	1	3.534	0.046	-3.488	1	0	0.001
75	1	2.276	0.054	-2.222	0.99	0.006	0.025
76	1	3.617	0.047	-3.57	1	0	0
77	1	2.785	0.04	-2.745	1	0	0.001
78	1	3.762	0.036	-3.726	1	0	0
79	1	2.976	0.043	-2.933	1	0	0
80	1	8.068	0.971	-7.096	1	0	0
81	1	0.705	0.563	-0.142	0.535	0.392	2.479
82	1	1.656	0.681	-0.974	0.796	0.149	0.671
83	1	2.586	0.039	-2.547	0.997	0.002	0.007
84	1	9.995	0.339	-9.656	1	0	0
85	1	1.844	0.077	-1.767	0.967	0.023	0.09
86	1	3.544	0.047	-3.496	0.968	0.02	0.078
87	1	1.184	0.391	-0.793	0.841	0.12	0.522
88	1	8.074	0.952	-7.122	0.999	0	0
89	1	4.89	2.288	-2.603	0.6	0.004	0.017
90	1	3.108	0.033	-3.075	1	0	0
91	1	1.824	0.078	-1.746	0.966	0.023	0.092
92	1	15.609	0.362	-15.247	1	0	0
93	1	6.647	0.937	-5.71	0.994	0	0.001
94	1	6.866	0.063	-6.803	1	0	0
95	1	18.861	0.752	-18.109	0.906	0.081	0.34
96	1	2.565	0.059	-2.506	0.991	0.006	0.024
97	1	3.627	2.302	-1.325	0.427	0.026	0.101
98	1	2.79	0.364	-2.426	0.991	0.005	0.019
99	1	15.671	0.64	-15.031	0.903	0.083	0.348
100	1	7.12	0.972	-6.148	0.99	0.001	0.002
101	1	3.637	0.04	-3.597	1	0	0
102	1	2.858	0.047	-2.811	0.998	0.002	0.006
103	1	4.281	0.044	-4.237	1	0	0
104	1	2.243	1.857	-0.386	0.404	0.253	1.302
105	1	11.442	0.583	-10.859	1	0	0
106	1	5.183	0.061	-5.122	1	0	0
107	1	14.242	4.352	-9.89	0.818	0.003	0.012
108	1	1.598	0.804	-0.794	0.715	0.21	1.021
109	1	5.075	0.056	-5.019	1	0	0
110	1	1.853	0.079	-1.774	0.966	0.023	0.092
111	1	4.016	1.246	-2.77	0.859	0.03	0.119
112	1	1.321	2.131	0.81	0.155	0.641	6.842
113	1	2.681	0.039	-2.642	0.996	0.002	0.009
114	1	1.796	0.082	-1.714	0.977	0.016	0.061
115	1	0.842	0.126	-0.717	0.791	0.145	0.649
116	1	2.842	0.338	-2.504	0.986	0.009	0.034
117	1	2.488	0.039	-2.449	0.998	0.001	0.005
118	1	3.895	0.034	-3.861	1	0	0
119	1	0.397	1.014	0.617	0.09	0.872	26.144
120	1	1.459	0.1	-1.359	0.967	0.023	0.091
121	1	0.359	0.156	-0.203	0.633	0.257	1.33
122	1	2.553	0.042	-2.51	0.995	0.003	0.012
123	1	4.644	1.727	-2.918	0.707	0.038	0.153
124	1	5.998	0.543	-5.454	1	0	0
125	1	2.889	0.027	-2.862	1	0	0
126	1	3.682	0.088	-3.594	0.946	0.039	0.157
127	1	6.457	0.066	-6.391	1	0	0
128	1	1.344	0.142	-1.201	0.955	0.032	0.126
129	1	2.577	0.045	-2.532	0.997	0.002	0.009
130	1	4.765	0.055	-4.71	1	0	0
131	1	2.533	0.058	-2.476	0.994	0.004	0.015
132	1	1.924	0.065	-1.859	0.985	0.01	0.039
133	1	0.346	0.388	0.043	0.384	0.542	4.534
134	1	3.545	0.035	-3.51	1	0	0
135	1	1.081	0.124	-0.957	0.921	0.056	0.227
136	1	12.471	0.132	-12.34	1	0	0
137	1	2.22	2.276	0.056	0.249	0.341	1.988
138	1	3.631	0.04	-3.59	1	0	0
139	1	0.491	0.157	-0.334	0.691	0.22	1.083
140	1	3.25	0.035	-3.215	1	0	0.001
141	1	4.239	0.042	-4.197	1	0	0
142	1	2.822	0.025	-2.797	1	0	0.001
143	1	3.346	0.297	-3.049	0.813	0.152	0.689
144	1	3.355	1.109	-2.246	0.844	0.081	0.339
145	1	2.651	0.041	-2.61	0.996	0.003	0.011
146	1	0.842	0.126	-0.717	0.791	0.145	0.649
147	1	2.857	0.042	-2.815	1	0	0
148	1	3.153	0.032	-3.12	1	0	0
149	1	7.293	0.945	-6.347	0.996	0	0
150	1	2.345	0.058	-2.287	0.983	0.012	0.045
151	1	3.307	0.032	-3.275	1	0	0
152	1	0.457	0.127	-0.331	0.711	0.192	0.91
153	1	3.637	0.032	-3.605	1	0	0
154	1	1.469	0.702	-0.768	0.703	0.232	1.158
155	1	4.021	0.296	-3.724	0.825	0.143	0.639
156	1	4.074	0.044	-4.03	1	0	0
157	1	3.509	0.039	-3.47	1	0	0
158	1	6.635	1.278	-5.357	0.957	0.001	0.003
159	1	1.716	0.85	-0.866	0.669	0.256	1.321
160	1	3.354	0.029	-3.326	1	0	0
161	1	3.682	0.088	-3.594	0.946	0.039	0.157
162	1	28.906	0.552	-28.354	1	0	0
163	1	3.544	0.047	-3.496	0.968	0.02	0.078
164	1	2.242	0.05	-2.191	0.994	0.004	0.014
165	1	6.572	0.475	-6.097	1	0	0
166	1	5.207	1.851	-3.356	0.781	0.001	0.004
167	1	2.479	0.046	-2.432	0.996	0.003	0.011
168	1	3.818	0.306	-3.512	1	0	0.001
169	1	2.067	1.48	-0.586	0.537	0.234	1.171
170	1	2.5	0.033	-2.467	0.999	0.001	0.003
171	1	3.579	0.027	-3.552	1	0	0
172	1	2.741	0.032	-2.709	0.999	0	0.002
173	1	5.337	1.933	-3.404	0.733	0.005	0.019
174	1	2.618	0.042	-2.576	0.998	0.001	0.005
175	1	3.682	0.088	-3.594	0.946	0.039	0.157
176	1	1.927	0.07	-1.858	0.983	0.011	0.044
177	1	4.69	0.043	-4.647	1	0	0
178	1	2.831	0.64	-2.191	0.922	0.053	0.213
179	1	1.503	0.091	-1.412	0.954	0.032	0.127
180	1	2.763	0.024	-2.739	1	0	0
181	1	4.862	0.05	-4.812	1	0	0
182	1	4.226	0.048	-4.178	1	0	0
183	1	3.544	0.047	-3.496	0.968	0.02	0.078
184	1	5.019	0.06	-4.959	1	0	0
185	1	2.652	0.046	-2.606	0.995	0.004	0.014
186	1	2.199	0.067	-2.132	0.99	0.007	0.027
187	1	18.174	0.142	-18.031	1	0	0
188	1	2.24	0.063	-2.176	0.991	0.006	0.023
189	1	6.226	0.399	-5.826	1	0	0
190	1	2.831	0.035	-2.795	0.999	0.001	0.003
191	1	2.829	0.047	-2.783	0.998	0.002	0.006
192	1	3.168	0.047	-3.121	0.999	0.001	0.004
193	1	4.84	0.043	-4.797	1	0	0
194	1	2.856	0.392	-2.464	0.996	0.002	0.006
195	1	2.883	0.038	-2.844	0.997	0.002	0.007
196	1	2.763	0.024	-2.739	1	0	0
197	1	3.485	0.037	-3.448	1	0	0.001
198	1	2.061	0.37	-1.691	0.944	0.039	0.156
199	1	0.853	0.118	-0.735	0.8	0.136	0.604
200	1	3.463	0.033	-3.43	1	0	0
201	1	11.532	0.105	-11.428	1	0	0
202	1	2.511	0.043	-2.468	0.997	0.002	0.009
203	1	2.376	0.344	-2.033	0.975	0.016	0.063
204	1	2.986	0.034	-2.951	1	0	0.001
205	1	0.912	0.37	-0.542	0.765	0.184	0.864
206	1	3.357	0.045	-3.312	1	0	0.001
207	1	3.544	0.047	-3.496	0.968	0.02	0.078
208	1	3.114	0.036	-3.078	0.999	0.001	0.002
209	1	2.56	1.793	-0.767	0.51	0.131	0.581
210	1	4.62	0.053	-4.567	1	0	0
211	1	0.87	0.105	-0.765	0.814	0.122	0.534
212	1	2.414	0.051	-2.363	0.992	0.005	0.02
213	1	6.075	8.814	2.739	0.024	0.38	2.35
214	1	3.708	0.036	-3.672	1	0	0
215	1	4.268	0.033	-4.235	1	0	0
216	1	2.912	0.456	-2.456	0.994	0.002	0.007
217	1	9.882	6.615	-3.267	0.325	0.029	0.115
218	1	0.416	0.812	0.396	0.153	0.801	15.416
219	1	2.627	0.036	-2.591	0.999	0.001	0.004
220	1	1.033	0.693	-0.341	0.54	0.387	2.427
221	1	1.842	0.077	-1.764	0.967	0.023	0.09
222	1	2.574	0.048	-2.527	0.994	0.004	0.016
223	1	3.432	0.044	-3.388	1	0	0
224	1	2.958	0.033	-2.925	1	0	0
225	1	4.998	0.047	-4.951	1	0	0
226	1	2.505	0.06	-2.445	0.996	0.003	0.01
227	1	1.943	0.588	-1.354	0.875	0.088	0.372
228	1	0.838	0.129	-0.709	0.787	0.148	0.669
229	1	1.291	0.091	-1.2	0.97	0.02	0.079
230	1	3.861	0.043	-3.818	1	0	0
231	1	6.246	0.06	-6.185	1	0	0
232	1	2.356	0.057	-2.298	0.984	0.011	0.044
233	1	1.29	0.094	-1.196	0.968	0.021	0.084
234	1	0.414	0.134	-0.28	0.687	0.21	1.021
235	1	2.584	0.035	-2.549	0.999	0.001	0.003
236	1	7.84	0.093	-7.748	1	0	0
237	1	3.165	0.04	-3.125	0.999	0.001	0.002
238	1	8.946	0.099	-8.847	1	0	0
239	1	3.106	0.033	-3.073	0.999	0	0.002
240	1	4.972	0.056	-4.916	1	0	0
241	1	2.801	0.03	-2.771	0.999	0	0.001
242	1	3.483	0.03	-3.453	1	0	0
243	1	2.786	0.028	-2.758	0.999	0	0.001
244	1	2.325	0.068	-2.257	0.979	0.015	0.059
245	1	2.891	0.039	-2.852	0.997	0.002	0.007
246	1	2.823	0.027	-2.796	1	0	0
247	1	2.995	0.04	-2.955	0.997	0.002	0.006
248	1	5.184	0.753	-4.432	0.991	0.004	0.015
249	1	7.792	0.077	-7.715	1	0	0
250	1	2.529	0.048	-2.481	0.996	0.003	0.011
251	1	3.093	0.027	-3.066	1	0	0
252	1	12.764	0.592	-12.172	1	0	0
253	1	3.544	0.047	-3.496	0.968	0.02	0.078
254	1	8.263	0.097	-8.166	1	0	0
255	1	4.465	0.902	-3.563	0.977	0.007	0.028
256	1	13.028	0.379	-12.649	1	0	0
257	1	3.544	0.047	-3.496	0.968	0.02	0.078
258	1	9.127	0.107	-9.02	1	0	0
259	1	2.607	0.963	-1.645	0.881	0.059	0.243
260	1	1.301	1.25	-0.051	0.368	0.496	3.772
261	1	1.088	0.372	-0.717	0.79	0.164	0.751
262	1	2.538	0.69	-1.848	0.958	0.019	0.075
263	1	3.219	0.555	-2.664	0.987	0.007	0.026
264	1	2.403	0.05	-2.353	0.995	0.003	0.013
265	1	3.682	0.088	-3.594	0.946	0.039	0.157
266	1	6.608	0.958	-5.65	0.993	0	0.001
267	1	1.198	0.086	-1.111	0.952	0.032	0.125
268	1	3.711	0.047	-3.664	1	0	0
269	1	2.745	0.03	-2.716	0.999	0	0.002
270	1	3.572	3.09	-0.483	0.167	0.064	0.262
271	1	2.997	0.034	-2.964	1	0	0
272	1	2.957	0.026	-2.931	1	0	0
273	1	1.897	0.552	-1.345	0.84	0.12	0.526
274	1	0.51	0.88	0.37	0.178	0.77	12.871
275	1	0.641	0.132	-0.508	0.752	0.17	0.788
276	1	2.655	0.045	-2.61	0.995	0.003	0.013
277	1	2.173	1.415	-0.758	0.571	0.23	1.147
278	1	0.983	0.651	-0.332	0.557	0.371	2.267
279	1	3.336	0.042	-3.294	0.999	0	0.002
280	1	4.117	0.045	-4.072	1	0	0
281	1	2.621	1.311	-1.31	0.77	0.065	0.266
282	1	3.747	0.898	-2.849	0.915	0.052	0.21
283	1	2.104	0.065	-2.039	0.986	0.01	0.037
284	1	3.538	0.037	-3.501	1	0	0
285	1	5.041	0.04	-5.001	1	0	0
286	1	1.987	0.911	-1.076	0.75	0.172	0.798
287	1	0.842	0.126	-0.717	0.791	0.145	0.649
288	1	3.544	0.047	-3.496	0.968	0.02	0.078
289	1	4.305	0.038	-4.267	1	0	0
290	1	8.046	2.601	-5.445	0.897	0	0.002
291	1	2.913	0.022	-2.891	1	0	0
292	1	0.587	0.659	0.072	0.37	0.554	4.762
293	1	0.842	0.126	-0.717	0.791	0.145	0.649
294	1	0.449	0.151	-0.299	0.683	0.222	1.093
295	1	0.503	0.13	-0.372	0.722	0.187	0.884
296	1	1.251	0.105	-1.147	0.855	0.1	0.427
297	1	4.98	0.044	-4.937	1	0	0
298	1	1.298	0.101	-1.198	0.965	0.024	0.095
299	1	5.079	1.622	-3.457	0.827	0.002	0.008
300	1	2.164	0.059	-2.105	0.988	0.008	0.031
301	1	1.774	0.1	-1.674	0.953	0.034	0.135
302	1	12.947	0.099	-12.848	1	0	0
303	1	2.625	0.029	-2.596	0.999	0.001	0.002
304	1	6.942	0.408	-6.534	1	0	0
305	1	2.748	0.036	-2.712	0.998	0.001	0.004
306	1	1.835	0.097	-1.738	0.956	0.032	0.126
307	1	2.618	0.037	-2.581	0.998	0.001	0.004
308	1	12.289	1.003	-11.285	0.998	0	0
309	1	3.634	0.413	-3.22	0.999	0	0.001
310	1	1.914	0.069	-1.845	0.973	0.019	0.073
311	1	2.072	0.33	-1.743	0.938	0.044	0.178
312	1	1.211	0.125	-1.086	0.835	0.119	0.52
313	1	0.842	0.126	-0.717	0.791	0.145	0.649
314	1	2.074	0.066	-2.007	0.99	0.007	0.027
315	1	1.977	0.334	-1.643	0.93	0.051	0.205
316	1	0.838	0.129	-0.709	0.787	0.148	0.669
317	1	2.965	0.299	-2.666	0.807	0.158	0.719
318	1	2.385	0.54	-1.845	0.924	0.053	0.215
319	1	1.994	0.31	-1.684	0.959	0.028	0.112
320	1	2.924	0.026	-2.898	1	0	0
321	1	2.725	0.375	-2.351	0.992	0.004	0.016
322	1	1.834	0.08	-1.755	0.966	0.024	0.094
323	1	2.504	0.045	-2.459	0.996	0.003	0.01
324	1	3.777	0.04	-3.737	1	0	0
325	1	3.588	0.038	-3.551	1	0	0.001
326	1	1.009	0.115	-0.894	0.925	0.052	0.21
327	1	2.772	0.025	-2.747	1	0	0.001
328	1	2.553	0.043	-2.51	0.997	0.002	0.008
329	1	5.62	0.063	-5.556	1	0	0
330	1	1.248	0.829	-0.418	0.554	0.36	2.157
331	1	12.026	1.244	-10.782	0.986	0	0.001
332	1	1.731	1.315	-0.415	0.457	0.415	2.727
333	1	2.039	1.409	-0.63	0.54	0.264	1.379
334	1	3.02	0.313	-2.707	0.995	0.003	0.012
335	1	2.008	0.336	-1.672	0.963	0.024	0.096
336	1	3.093	0.027	-3.066	1	0	0
337	1	0.739	0.366	-0.373	0.728	0.214	1.043
338	1	2.987	0.291	-2.697	0.995	0.003	0.01
339	1	1.893	0.071	-1.822	0.982	0.012	0.047
340	1	2.973	0.039	-2.934	0.998	0.002	0.006
341	1	1.54	0.08	-1.46	0.977	0.015	0.059
342	1	3.857	0.038	-3.818	1	0	0
343	1	6.355	0.548	-5.807	1	0	0
344	1	4.194	0.329	-3.864	1	0	0.001
345	1	0.819	0.54	-0.279	0.656	0.274	1.448
346	1	3.54	0.039	-3.501	1	0	0
347	1	2.68	0.034	-2.647	0.999	0.001	0.003
348	1	0.39	0.38	-0.01	0.431	0.496	3.777
349	1	3.645	0.032	-3.614	1	0	0
350	1	3.691	0.046	-3.644	0.999	0	0.001
351	1	2.909	0.034	-2.875	1	0	0.001
352	1	1.237	0.542	-0.695	0.796	0.151	0.68
353	1	2.03	0.052	-1.978	0.994	0.004	0.016
354	1	1.671	0.077	-1.594	0.979	0.014	0.054

### Sheet: LWS-RELAX
Fossorial
Test for selection relaxation (K = 0.74) was significant (p = 0.000, LR = 15.47).
Model	log L	#. params	AICc	Branch set	ω1	ω2	ω3
General descriptive	-10872.6	141	22030.7	Shared	0.00 (76.73%)	0.00 (20.65%)	38.19 (2.62%)
RELAX alternative	-10909.3	81	21981.8	Reference	N/A	0.05 (76.86%)	4.51 (2.16%)
				Test	N/A	0.10 (76.86%)	3.05 (2.16%)
RELAX null	-10917.1	80	21995.2	Reference	N/A	0.05 (73.52%)	3.65 (2.55%)
				Test	N/A	0.05 (73.52%)	3.65 (2.55%)
RELAX partitioned descriptive	-10907.4	85	21986.1	Reference	0.00 (18.11%)	0.05 (79.96%)	5.01 (1.92%)
				Test	N/A	N/A	1.06 (13.86%)

### Sheet: RH1-RELAX
Fossorial
Test for selection intensification (K = 1.13) was not significant (p = 0.470, LR = 0.52).
Model	log L	#. params	AICc	Branch set	ω1	ω2	ω3
General descriptive	-9107.7	129	18476.7	Shared	0.00 (98.60%)	71.32 (1.40%)	N/A
RELAX alternative	-9139.2	75	18429.4	Reference	0.02 (93.35%)	1.00 (6.34%)	35.71 (0.31%)
				Test	0.01 (93.35%)	1.00 (6.34%)	56.09 (0.31%)
RELAX null	-9139.4	74	18427.9	Reference	0.01 (93.13%)	1.00 (6.57%)	38.21 (0.30%)
				Test	0.01 (93.13%)	1.00 (6.57%)	38.21 (0.30%)
RELAX partitioned descriptive	-9136.4	79	18431.9	Reference	N/A	1.00 (8.32%)	32.63 (0.30%)
				Test	0.06 (93.23%)	0.08 (6.47%)	88.88 (0.30%)
