## Supplementary material for "Caecilians maintain a functional long-wavelength-sensitive cone opsin gene despite signatures of relaxed selection and more than 200 million years of fossoriality": FileS2_PAML_summary

### Sheet: LWS
Tree	Model	np	lnL	k	Parameters					Null	LRT	df	P
LWS_incomplete gene	M0_constrained	79	-4770.37	3.74752	1					n/a
	M0_noconstrained	80	-4272.29	2.53953	0.08326					M0_constrained	996.174	1	1.21847e-218
	M1a	81	-4143.27	2.62092	p:	0.856	0.144			M0_noconstrained	258.031	1	4.6092e-58
					w:	0.02972	1
	M2a	83	-4143.27	2.62092	p:	0.856	0.09486	0.04914		M1a	0	2	1
					w:	0.02972	1	1
	M2a_rel	83	-4101.23	2.50808	p:	0.74184	0.02435	0.2338		M1a	84.0848	2	5.51085e-19
					w:	0.00935	1	0.29008
	M3	84	-4098.3	2.48513	p:	0.64221	0.2448	0.11298		M0_noconstrained	347.976	4	4.79698e-74
					w:	0.00263	0.12969	0.56892
	M7	81	-4102.68	2.49463	p:	0.16853	q:	0.97926		n/a
	M8a	82	-4097.14	2.51016	p:	0.17759	q:	1.35062		n/a
					p1:	0.01907	w:	1
	M8	83	-4096.74	2.5183	p:	0.1768	q:	1.3019		M7	11.8824	2	0.00262888
					p1:	0.01587	w:	1.24643		M8a	0.797158	1	0.371944
LWS_complete gene	M0_constrained	65	-12229.5	3.27986	1					n/a
	M0_noconstrained	66	-10885.6	2.29515	0.0817					M0_constrained	2687.64	1	0
	M1a	67	-10629.1	2.50877	p:	0.87279	0.12721			M0_noconstrained	513.15	1	1.30893e-113
					w:	0.03928	1
	M2a	69	-10629.1	2.50877	p:	0.8728	0.1272	0		M1a	0	2	1
					w:	0.03928	1	19.0048
	M2a_rel	69	-10474.1	2.30827	p:	0.74399	0.02961	0.2264		M1a	309.859	2	5.18845e-68
					w:	0.01033	1	0.25971
	M3	70	-10472.8	2.3024	p:	0.73629	0.21943	0.04428		M0_noconstrained	825.605	4	2.1826e-177
					w:	0.00961	0.23469	0.77882
	M7	67	-10495.5	2.28266	p:	0.17758	q:	1.24075		n/a
	M8a	68	-10473.4	2.3034	p:	0.17939	q:	1.74866		n/a
					p1:	0.02739	w:	1
	M8	69	-10473.4	2.3034	p:	0.17939	q:	1.72234		M7	44.2412	2	2.47261e-10
					p1:	0.02739	w:	1		M8a	0	1	1
CmC_incomplete:
Model	np	lnL	k	AIC	ΔAIC	Parameters					Null	LRT	df	P
M2a_rel	69	-10474.1	2.30827	21086.3		p:	0.74184	0.02435	0.23381
						w:	0.00935	1	0.29008
LWS_fossorial	84	-4094.22	2.5346	8356.45		site	0	1	2		M2a_rel	12759.8	15	0
						proportion	0.72577	0.02709	0.24714
						branch 0	0.00777	1	0.22618
						branch 1	0.00777	1	0.59142
CmD_incomplete:
Model	np	lnL	k	AIC	ΔAIC	Parameters					Null	LRT	df	P
M3	84	-4098.3	2.48513	8364.6		p:	0.64221	0.2448	0.11298
						w:	0.00263	0.12969	0.56892
LWS_fossorial	85	-4097.1	2.49194	46263.2		site	0	1	2		M3	2.40683	1	0.120807
						proportion	0.58447	0.27298	0.14256
						branch 0	0.0001	0.09163	0.46241
						branch 1	0.0001	0.09163	0.74313
CmC_complete:
Model	np	lnL	k	AIC		Parameters					Null	LRT	df	P
M2a_rel	69	-10474.1	2.30827	21086.3		p:	0.74399	0.02961	0.2264
						w:	0.01033	1	0.25971
LWS_fossorial	70	-10469.9	2.31381	21079.8		site	0	1	2		M2a_rel	8.50689	1	0.00353804
						proportion	0.73782	0.03086	0.23132
						branch 0	0.00976	1	0.23443
						branch 1	0.00976	1	0.39748
CmD_complete:
Model	np	lnL	k	AIC		Parameters					Null	LRT	df	P
M3	70	-10472.8	2.3024	21085.7		p:	0.73256	0.21868	0.04877
						w:	0.00935	0.22642	0.73716
LWS_fossorial	71	-10467.3	2.30584	46263.2		site	0	1	2		M3	11.0553	1	0.000884337
						proportion	0.72198	0.05417	0.22385
						branch 0	0.00843	0.71775	0.19247
						branch 1	0.00843	0.71775	0.3794

### Sheet: RH1
Tree	Model	np	lnL	k	Parameters					Null	LRT	df	P
RH1	M0_constrained	61	-10554.2	3.47307	1					n/a
	M0_noconstrained	62	-9432.17	2.10176	0.07973					M0_constrained	2244.11	1	0
	M1a	63	-9226.3	2.21622	p:	0.90912	0.09088			M0	411.73	1	1.53982e-91
					w:	0.04282	1
	M2a	65	-9226.27	2.21961	p:	0.90909	0.08988	0.00103		M1a	0.06239	2	0.969287
					w:	0.04289	1	2.07553
	M2a_rel	65	-9128.51	2.06788	p:	0.77301	0.01633	0.21066		M1a	195.596	2	3.36431e-43
					w:	0.01164	1	0.27613
	M3	66	-9124.33	2.07389	p:	0.68892	0.23742	0.07365		M0	615.675	4	6.27576e-132
					w:	0.00509	0.15293	0.61459
	M7	63	-9141.97	2.07462	p:	0.17961	q:	1.24023		n/a
	M8a	64	-9124.86	2.06759	p:	0.18438	q:	1.64029		n/a
					p1:	0.01294	w:	1
	M8	65	-9121.88	2.08279	p:	0.18365	q:	1.55744		M7	40.1805	2	1.88326e-09
					p1:	0.00856	w:	1.67224		M8a	5.97753	1	0.0144893
CmC:
Model	np	lnL	k	AIC	ΔAIC	Parameters					Null	LRT	df	P
M2a_rel	65	-9128.51	2.06788	18387		p:	0.77301	0.01633	0.21066
						w:	0.01164	1	0.27613
RH1_fossorial	66	-9128.25	2.06659	18388.5		site	0	1	2		M2a_rel	0.507956	1	0.476025
						proportion	0.77456	0.01578	0.20966
						branch 0	0.01183	1	0.28433
						branch 1	0.01183	1	0.2468
CmD:
Model	np	lnL	k	AIC	ΔAIC	Parameters					Null	LRT	df	P
M3	66	-9124.33	2.07389	18380.7		p:	0.68892	0.23742	0.07365
						w:	0.00509	0.15293	0.61459
RH1_fossorial	67	-9122.8	2.07396	46263.2		site	0	1	2		M3	3.0529	1	0.0805929
						proportion	0.68206	0.24069	0.07725
						branch 0	0.0047	0.14705	0.64346
						branch 1	0.0047	0.14705	0.41546

### Sheet: Random Sites Summary
	M0				M2a				M8
	RH1	LWS_C	LWS_I		RH1	LWS_C	LWS_I		RH1	LWS_C	LWS_I
All amphibians	0.07973	0.0817	0.08326		2.07553	19.0048	1		1.67224	1	1.24643
						*Note that the proportion of this site is 0

### Sheet: BEB Sites
RH1
M2a	Pr(w>1) post mean +- SE for w					M8	Pr(w>1) post mean +- SE for w
	213 T 0.799 1.697 +- 0.675						107 Q 0.904 1.476 +- 0.304
	217 M 0.680 1.518 +- 0.532						213 T 0.993** 1.567 +- 0.272
							217 M 0.981* 1.555 +- 0.274
LWS_complete
M2a	Pr(w>1) post mean +- SE for w					M8	Pr(w>1) post mean +- SE for w
	66 V 0.515 1.339 +- 0.475						66 V 0.950* 1.469 +- 0.152
							171 A 0.793 1.354 +- 0.293
							183 A 0.786 1.349 +- 0.296
							226 T 0.888 1.424 +- 0.222
LWS_incomplete
M2a	Pr(w>1) post mean +- SE for w					M8	Pr(w>1) post mean +- SE for w
							22 F 0.874 1.587 +- 0.518
